# LAMP2A regulates the loading of proteins into exosomes

**DOI:** 10.1101/2021.07.26.453637

**Authors:** João Vasco Ferreira, Ana da Rosa Soares, José Ramalho, Catarina Máximo Carvalho, Maria Helena Cardoso, Petra Pintado, Ana Sofia Carvalho, Hans Christian Beck, Rune Matthiesen, Mónica Zuzarte, Henrique Girão, Guillaume van Niel, Paulo Pereira

**Author notes:** The authors contributed equally to this work (João Vasco Ferreira, Ana da Rosa Soares).

## Abstract

Exosomes are extracellular vesicles of endosomal origin released by virtually all cell types across metazoans. Exosomes are active vehicles of intercellular communication and can transfer lipids, RNAs and proteins between different cells, tissues or organs. However, the mechanisms that regulate the selective loading of cytosolic proteins into these vesicles are still largely unknow. Here we describe a mechanism whereby proteins containing a pentapeptide sequence, biochemically related to the KFERQ-motif, are loaded into a subpopulation of exosomes in a process that is dependent on the membrane protein LAMP2A. Moreover, this mechanism is independent of the ESCRT machinery components TSG101 and VPS4b and dependent on HSC70, CD63, Alix, Syntenin-1, Rab31 and ceramides. The transcription factor and master regulator of hypoxia HIF1A is loaded into exosomes by this mechanism to transport hypoxia signaling to normoxic cells. Additionally, by tagging fluorescent proteins with KFERQ-like sequences we were able to follow inter-organ transfer of exosomes in zebrafish larvae. Our findings identify LAMP2A as a key component in exosome biogenesis while opening new avenues for exosome engineering by allowing the loading of bioactive proteins by tagging them with KFERQ-like motifs.
