## Supplemental Table2 for "LAMP2A regulates the loading of proteins into exosomes"

### Sheet: Folha1
UniProt number
X6R5C5
X6R2W0
X5CMH5
V9HW75
S4R329
R4GN98
R4GMX3
Q9Y6X5
Q9Y6W5
Q9Y6Q5
Q9Y6Q2
Q9Y6M5
Q9Y6I3
Q9Y6G5
Q9Y6E0
Q9Y679
Q9Y673
Q9Y653
Q9Y624
Q9Y5Z9
Q9Y5Z0
Q9Y5Y0
Q9Y5X3
Q9Y5X2
Q9Y5X1
Q9Y5R8
Q9Y5M8
Q9Y5K6
Q9Y536
Q9Y4P3
Q9Y4J8
Q9Y4F1
Q9Y4D2
Q9Y4D1
Q9Y490
Q9Y487
Q9Y3P4
Q9Y3L5
Q9Y3E7
Q9Y3D6
Q9Y3A6
Q9Y3A5
Q9Y394
Q9Y383
Q9Y376
Q9Y371
Q9Y320
Q9Y2Y6
Q9Y2Q3
Q9Y2H5
Q9Y2G5
Q9Y2E8
Q9Y2D5
Q9Y2D4
Q9Y2A7
Q9Y295
Q9Y289
Q9Y285
Q9Y282
Q9Y277
Q9Y274
Q9Y265
Q9Y227
Q9UQN3
Q9UQM7
Q9UQE7
Q9UQB8
Q9UQ53
Q9UQ13
Q9UQ03
Q9UNX3
Q9UNW1
Q9UNM6
Q9UNK0
Q9UNH7
Q9UNF0
Q9UMX5
Q9ULV4
Q9ULT0
Q9ULP9
Q9ULG6
Q9ULF5
Q9ULC5
Q9ULC3
Q9UL26
Q9UL25
Q9UL16
Q9UL15
Q9UL01
Q9UKX5
Q9UKV5
Q9UKU9
Q9UKM7
Q9UKK3
Q9UKE5
Q9UKC9
Q9UJU6
Q9UJ83
Q9UJ70
Q9UIW2
Q9UIQ6
Q9UIJ5
Q9UID3
Q9UI12
Q9UHQ9
Q9UHL4
Q9UHG3
Q9UHD8
Q9UH65
Q9UH62
Q9UGP8
Q9UG01
Q9UDY2
Q9UBV7
Q9UBV2
Q9UBT7
Q9UBS4
Q9UBP9
Q9UBM7
Q9UBI6
Q9P2R3
Q9P2H3
Q9P2D3
Q9P2B2
Q9P265
Q9P253
Q9P1Z2
Q9P1W8
Q9P1U1
Q9P0V3
Q9P0K7
Q9P0I2
Q9P000
Q9NZZ3
Q9NZW5
Q9NZN4
Q9NZM1
Q9NZC7
Q9NZ53
Q9NZ43
Q9NZ08
Q9NYU2
Q9NYQ6
Q9NY35
Q9NY33
Q9NXD2
Q9NWB7
Q9NVJ2
Q9NVC3
Q9NVA4
Q9NV96
Q9NV70
Q9NUQ9
Q9NUQ6
Q9NUP9
Q9NTK5
Q9NTJ5
Q9NSY1
Q9NSD9
Q9NSB4
Q9NSB2
Q9NS93
Q9NS86
Q9NS00
Q9NRZ7
Q9NRY6
Q9NRW7
Q9NRW1
Q9NQS3
Q9NQE9
Q9NQ25
Q9NPR9
Q9NPF0
Q9NP90
Q9NP72
Q9HDC9
Q9HD45
Q9HD42
Q9HD20
Q9HCU5
Q9HCS5
Q9HCM4
Q9HCH3
Q9HC38
Q9HBR0
Q9HBI1
Q9HBH5
Q9HBH0
Q9HBG6
Q9HBG4
Q9HB71
Q9HAT2
Q9HAP6
Q9HAC8
Q9H9S5
Q9H9S3
Q9H9C1
Q9H8S9
Q9H8M2
Q9H813
Q9H7M9
Q9H7D0
Q9H6X2
Q9H6B4
Q9H617
Q9H4M9
Q9H4L5
Q9H4G4
Q9H4E5
Q9H4D0
Q9H4B7
Q9H4A6
Q9H488
Q9H444
Q9H3Z4
Q9H3U5
Q9H3S7
Q9H3N1
Q9H3K2
Q9H3H5
Q9H3G5
Q9H2X9
Q9H2J7
Q9H269
Q9H1K0
Q9H0X9
Q9H0V9
Q9H0U4
Q9H0P0
Q9H0N0
Q9H0H5
Q9H0E2
Q9H0A8
Q9H089
Q9H082
Q9GZQ8
Q9GZQ3
Q9C0K7
Q9C0E8
Q9C0C2
Q9C037
Q9BZH6
Q9BZG1
Q9BZ67
Q9BYX7
Q9BYI3
Q9BYG5
Q9BYC5
Q9BY43
Q9BXW6
Q9BXJ0
Q9BWS9
Q9BWL3
Q9BVK6
Q9BVA1
Q9BUT1
Q9BUF5
Q9BU40
Q9BTY2
Q9BTV4
Q9BTU6
Q9BTT6
Q9BT40
Q9BT09
Q9BRX8
Q9BRQ8
Q9BRK5
Q9BR76
Q9BQS8
Q9BQL6
Q9BQE5
Q9BQ51
Q9BQ49
Q9BPX5
Q99985
Q99969
Q99961
Q99959
Q99835
Q99832
Q99808
Q99805
Q99747
Q99733
Q99729
Q99650
Q99615
Q99571
Q99569
Q99538
Q99523
Q99519
Q96TA1
Q96T51
Q96S66
Q96RY7
Q96RT6
Q96RT1
Q96RD7
Q96QK1
Q96QC4
Q96PU5
Q96PD2
Q96NY7
Q96LZ7
Q96LD4
Q96LB3
Q96L92
Q96L58
Q96L35
Q96KP4
Q96KP1
Q96KN1
Q96KC8
Q96KA5
Q96K49
Q96JW4
Q96JJ7
Q96JB5
Q96J84
Q96IZ0
Q96IW7
Q96IG2
Q96I34
Q96HN2
Q96HE7
Q96GS4
Q96GC9
Q96G23
Q96FZ7
Q96EU7
Q96E17
Q96DZ1
Q96DR7
Q96DA2
Q96CX2
Q96CW1
Q96CS3
Q96BM9
Q96BJ3
Q96BI3
Q96AY3
Q96AX1
Q96AQ6
Q96AJ9
Q96AG4
Q96A65
Q96A33
Q96A05
Q969Z3
Q969V3
Q969Q5
Q93096
Q93084
Q93063
Q93050
Q93034
Q92974
Q92930
Q92928
Q92901
Q92896
Q92845
Q92841
Q92796
Q92791
Q92764
Q92747
Q92743
Q92734
Q92692
Q92688
Q92630
Q92626
Q92609
Q92575
Q92538
Q92536
Q92526
Q8WY22
Q8WXI2
Q8WVX9
Q8WVX3
Q8WVV5
Q8WVT3
Q8WVM8
Q8WV92
Q8WV41
Q8WUY1
Q8WUM4
Q8WUH2
Q8WUD1
Q8WU90
Q8WU20
Q8TEW8
Q8TDW5
Q8TDR0
Q8TDB8
Q8TD16
Q8TCT8
Q8TCJ2
Q8TCG2
Q8TBM8
Q8TBA6
Q8TB96
Q8TB36
Q8TAF3
Q8TAD4
Q8TAA9
Q8TAA3
Q8NHQ8
Q8NHP6
Q8NHG7
Q8NG11
Q8NFZ4
Q8NFZ3
Q8NFP4
Q8NFI4
Q8NEZ3
Q8NEV1
Q8NEU8
Q8NEM2
Q8NE01
Q8NE00
Q8NDZ4
Q8NDI1
Q8ND76
Q8NCC3
Q8NC56
Q8NC51
Q8NBY1
Q8NBX0
Q8NBS9
Q8NBJ9
Q8NBJ4
Q8NBI6
Q8NBI2
Q8N9T8
Q8N9E0
Q8N8S7
Q8N7R7
Q8N766
Q8N697
Q8N668
Q8N4P2
Q8N4L2
Q8N4L1
Q8N4A0
Q8N3R9
Q8N3J6
Q8N3E9
Q8N357
Q8N2K0
Q8N1N4
Q8N1G4
Q8N0W4
Q8J015
Q8IZP2
Q8IZJ1
Q8IZ81
Q8IYI6
Q8IYE1
Q8IY95
Q8IY63
Q8IY17
Q8IXK2
Q8IXB1
Q8IX04
Q8IWW6
Q8IWU2
Q8IWT6
Q8IWB7
Q8IW52
Q8IVW8
Q8IVF2
Q8IV08
Q8IUW5
Q8IUS5
Q8IUH5
Q8IUH4
Q86YS6
Q86YQ8
Q86YB8
Q86Y82
Q86Y46
Q86XL3
Q86WV6
Q86WT1
Q86W74
Q86VS8
Q86VR2
Q86VP1
Q86V85
Q86V48
Q86UX7
Q86UP2
Q86UE4
Q86TV6
Q86T65
Q86SR1
Q86SF2
Q7Z7N9
Q7Z7H5
Q7Z794
Q7Z6J6
Q7Z5G4
Q7Z4V5
Q7Z4L5
Q7Z4H8
Q7Z449
Q7Z3Y8
Q7Z304
Q7Z2W4
Q7RTS7
Q7LGC8
Q7LGA3
Q7LBR1
Q7L9L4
Q7L804
Q7L7X3
Q7L5N7
Q7L576
Q7L1W4
Q7L1Q6
Q7L0J3
Q7KZF4
Q7KYR7
Q71DI3
Q70UQ0
Q709F0
Q709C8
Q6ZXV5
Q6ZWB6
Q6ZNB6
Q6ZN66
Q6YBV0
Q6Y1H2
Q6WKZ4
Q6WCQ1
Q6V0I7
Q6UXK5
Q6UX72
Q6UX71
Q6UX15
Q6UWP7
Q6UWJ1
Q6UW63
Q6UW02
Q6ULP2
Q6S8J3
Q6QNY1
Q6PIK3
Q6PCB7
Q6P9H4
Q6P4Q7
Q6P4E1
Q6P1M0
Q6P1A2
Q6P179
Q6NZI2
Q6NXT6
Q6NXT4
Q6NXT2
Q6NUQ4
Q6NUQ1
Q6NUM9
Q6NT16
Q6IQ23
Q6IQ22
Q6IC98
Q6IAA8
Q6EMK4
Q6DU44
Q6DD88
Q6A162
Q69YQ0
Q68DU8
Q68DH5
Q68D91
Q68CP4
Q658P3
Q63ZY3
Q5ZPR3
Q5XKE5
Q5W111
Q5VZU9
Q5VWG9
Q5VW32
Q5VTL8
Q5VTE0
Q5VT66
Q5VST6
Q5U3C3
Q5TF39
Q5TEC6
Q5TCU3
Q5TCJ5
Q5T9C2
Q5T985
Q5T7V8
Q5T7M9
Q5T749
Q5T5P0
Q5T5C7
Q5T5C0
Q5T3F8
Q5T0Z8
Q5SWX8
Q5SR54
Q5QPK2
Q5NDL2
Q5MNZ6
Q5M9Q1
Q5JXL7
Q5JXB2
Q5JS72
Q5JR08
Q5JPE7
Q5IJ48
Q5HYI8
Q5HYI5
Q5H9P2
Q5F2F8
Q5BJH7
Q5BJF2
Q59FP8
Q58FG1
Q58FG0
Q58FF8
Q58FF7
Q58FF6
Q573B4
Q562R1
Q53SF7
Q53S48
Q53RZ3
Q53H82
Q53EZ4
Q53EP0
Q4VXU2
Q4VB86
Q4KMQ2
Q4KMP7
Q4G0J3
Q4G0F5
Q3ZCM7
Q3T906
Q3SY84
Q3KPI9
Q32Q12
Q32P28
Q2VIR3
Q2TB90
Q2M2I5
Q2L696
Q24JP5
Q16850
Q16832
Q16720
Q16706
Q16698
Q16695
Q16647
Q16643
Q16610
Q16555
Q16513
Q16394
Q16352
Q15904
Q15836
Q15833
Q15771
Q15746
Q15738
Q15643
Q15599
Q15582
Q15555
Q15438
Q15404
Q15397
Q15375
Q15323
Q15303
Q15293
Q15286
Q15262
Q15165
Q15149
Q15147
Q15125
Q15124
Q15084
Q15075
Q15067
Q15059
Q15041
Q15036
Q15035
Q15019
Q15006
Q14DU5
Q14D04
Q14CN4
Q14974
Q14964
Q14956
Q14764
Q14699
Q14696
Q14677
Q14651
Q14642
Q14574
Q14573
Q14568
Q14554
Q14534
Q14532
Q14517
Q14457
Q14393
Q14392
Q14344
Q14332
Q14318
Q14315
Q14257
Q14254
Q14247
Q14204
Q14195
Q14165
Q14156
Q14142
Q14126
Q14118
Q14116
Q14108
Q14088
Q14019
Q13948
Q13885
Q13813
Q13740
Q13670
Q13637
Q13625
Q13618
Q13613
Q13596
Q13530
Q13509
Q13496
Q13492
Q13488
Q13464
Q13445
Q13444
Q13438
Q13433
Q13425
Q13424
Q13393
Q13308
Q13283
Q13217
Q13200
Q13190
Q13162
Q13137
Q13131
Q13123
Q13099
Q13011
Q12981
Q12929
Q12923
Q12913
Q12906
Q12893
Q12884
Q12864
Q12860
Q12846
Q12841
Q12797
Q12792
Q10472
Q10469
Q0ZGT2
Q0VFZ6
Q0VF96
Q0D2K0
Q09666
Q08AM6
Q08431
Q08426
Q08380
Q08378
Q08211
Q08209
Q08043
Q07960
Q07954
Q07065
Q07020
Q07002
Q06830
Q06828
Q06481
Q06323
Q06210
Q06136
Q06124
Q05655
Q05639
Q04917
Q04721
Q04656
Q03167
Q03113
Q02978
Q02878
Q02818
Q02543
Q02487
Q02413
Q01970
Q01968
Q01813
Q01546
Q01518
Q01105
Q01082
Q00888
Q00839
Q00610
Q00535
Q00526
Q00013
P98198
P98172
P98155
P98082
P86791
P86790
P84243
P84095
P84085
P84077
P83111
P78536
P78527
P78386
P78385
P78371
P78368
P78357
P78356
P78352
P78347
P69905
P69891
P69849
P68871
P68431
P68371
P68133
P68104
P68032
P67936
P67775
P63267
P63261
P63218
P63104
P63096
P63092
P63027
P63010
P62913
P62851
P62834
P62820
P62807
P62805
P62753
P62745
P62736
P62330
P62280
P62269
P62258
P62244
P62241
P62195
P62158
P62081
P61981
P61812
P61764
P61587
P61586
P61353
P61225
P61224
P61221
P61204
P61160
P61158
P61106
P61088
P61020
P61019
P61006
P60983
P60953
P60866
P60709
P60660
P60033
P59998
P58335
P57088
P56817
P56589
P56539
P56199
P56159
P55899
P55735
P55268
P55084
P55072
P55011
P54762
P54753
P54707
P54652
P54577
P54289
P54136
P53992
P53794
P53634
P53396
P53367
P52907
P52799
P51884
P51810
P51809
P51798
P51674
P51665
P51648
P51572
P51511
P51178
P51159
P51153
P51151
P51149
P51148
P50995
P50990
P50914
P50897
P50570
P50552
P50502
P50454
P50416
P50148
P49841
P49757
P49748
P49721
P49590
P49588
P49419
P49411
P49407
P49368
P49327
P49257
P49189
P49184
P49069
P48740
P48723
P48668
P48553
P48449
P48448
P48426
P48059
P47895
P47756
P47755
P46977
P46939
P46926
P46781
P46778
P46777
P46776
P45880
P43490
P43378
P43353
P43304
P43250
P43121
P42785
P42766
P42566
P42356
P42345
P42167
P41743
P41250
P41219
P41091
P40939
P40429
P40227
P40189
P39687
P39656
P39023
P39019
P38646
P38606
P38435
P38405
P37802
P37268
P37059
P36957
P36955
P36897
P36896
P36894
P36873
P36871
P36578
P36575
P36383
P36021
P35998
P35914
P35908
P35900
P35749
P35663
P35625
P35610
P35609
P35580
P35579
P35555
P35527
P35268
P35241
P35240
P35232
P35221
P35052
P34947
P34931
P34910
P33908
P33897
P33176
P32856
P32121
P31948
P31947
P31946
P31939
P31689
P31431
P31146
P30613
P30566
P30533
P30520
P30519
P30153
P30101
P30050
P30049
P30040
P29992
P29536
P29401
P29323
P29317
P29279
P28838
P28482
P28331
P28300
P28288
P28074
P27797
P27348
P27216
P26641
P26639
P26572
P26373
P26232
P26038
P26012
P26006
P25788
P25786
P25705
P25445
P25116
P25098
P25089
P24844
P24593
P24539
P23634
P23526
P23469
P23458
P23381
P23368
P23229
P22695
P22413
P22307
P22234
P22059
P21926
P21796
P21589
P21399
P21333
P21283
P21281
P20648
P20340
P20339
P20338
P20336
P20073
P20020
P19827
P19634
P19367
P19338
P19256
P19105
P19087
P19022
P19013
P19012
P18433
P18206
P18084
P17987
P17980
P17858
P17661
P17655
P17302
P17252
P17174
P17081
P17066
P17050
P16435
P16278
P16152
P16144
P15907
P15586
P15531
P15313
P15311
P15291
P15260
P15259
P15121
P14868
P14625
P14618
P14324
P13861
P13796
P13726
P13674
P13667
P13647
P13645
P13639
P13521
P13489
P13473
P13010
P12955
P12931
P12814
P12429
P12268
P12259
P12081
P12036
P12035
P11766
P11586
P11488
P11413
P11387
P11277
P11234
P11233
P11169
P11166
P11117
P11047
P11021
P10909
P10809
P10599
P10253
P10114
P0DN26
P0DMV9
P0DMV8
P0CG39
P0CG38
P0CG08
P0C0S8
P09972
P09958
P09874
P09769
P09622
P09601
P09543
P09525
P09496
P09486
P09471
P09210
P08842
P08779
P08758
P08754
P08729
P08670
P08582
P08581
P08567
P08514
P08473
P08263
P08240
P08238
P08237
P08236
P08133
P07996
P07948
P07942
P07900
P07864
P07686
P07437
P07384
P07355
P07339
P07237
P07225
P07205
P07196
P07195
P07099
P06756
P06748
P06733
P06576
P06241
P06213
P05787
P05783
P05771
P05556
P05455
P05121
P05120
P05106
P05026
P05023
P04920
P04908
P04899
P04843
P04792
P04745
P04424
P04406
P04350
P04264
P04259
P04083
P04075
P04040
P04004
P02794
P02751
P02748
P02675
P02649
P02647
P02538
P02511
P02100
P01130
P01116
P01112
P01111
P01024
P01023
P00966
P00742
P00734
P00558
P00505
P00390
P00367
P00338
P00167
O96013
O96011
O95858
O95837
O95834
O95816
O95810
O95793
O95721
O95716
O95678
O95670
O95573
O95487
O95486
O95470
O95466
O95340
O95302
O95297
O95295
O95292
O95248
O95219
O95210
O95197
O94955
O94923
O94919
O94887
O94886
O94874
O94832
O94819
O94788
O94766
O76095
O76054
O76041
O76024
O76015
O76014
O76013
O76011
O76009
O75976
O75955
O75923
O75915
O75886
O75874
O75845
O75844
O75843
O75828
O75781
O75752
O75695
O75558
O75521
O75487
O75477
O75475
O75436
O75390
O75381
O75379
O75369
O75340
O75317
O75165
O75146
O75131
O75110
O75094
O75083
O75071
O75054
O75052
O60931
O60884
O60826
O60784
O60779
O60763
O60669
O60645
O60568
O60512
O60506
O60488
O60476
O60443
O60361
O60353
O60331
O60313
O60291
O43865
O43861
O43854
O43852
O43813
O43790
O43761
O43752
O43739
O43707
O43657
O43633
O43567
O43505
O43427
O43423
O43402
O43286
O43264
O43175
O43157
O43155
O43148
O15523
O15511
O15498
O15460
O15455
O15440
O15439
O15427
O15400
O15321
O15320
O15270
O15269
O15254
O15247
O15230
O15228
O15173
O15144
O15143
O15118
O15066
O14983
O14975
O14974
O14972
O14966
O14964
O14950
O14939
O14910
O14908
O14907
O14832
O14818
O14773
O14763
O14745
O14681
O14678
O14672
O14662
O14657
O14656
O14617
O14556
O00592
O00560
O00559
O00522
O00506
O00478
O00472
O00471
O00461
O00443
O00400
O00391
O00299
O00232
O00231
O00194
O00186
O00160
O00116
M0R2D8
M0R116
M0R0W6
M0QYZ2
K7ERW0
K7EQ71
K7ENL9
K7ELQ9
K7EL81
K7EK07
K4DI83
J9JIE6
J3QSX6
J3QSA1
J3QRV5
J3QRU8
J3QRU1
J3QQX2
J3QQV1
J3QLC5
J3KTN6
J3KTA4
J3KSG2
J3KR66
J3KQE5
J3KQ19
J3KPX7
J3KPP4
J3KPF9
J3KPD9
J3KNW5
J3KNV4
J3KNQ4
J3KNA1
I6L9I8
I3L4X2
I3L4N6
I3L4I4
I3L2I2
I3L2B2
I3L1K7
I3L0N3
I3L0K7
H7C5R8
H7C5K4
H7C4W6
H7C4U7
H7C4G9
H7C4D8
H7C4C5
H7C463
H7C1K5
H7C1E9
H7C0E8
H7C0D5
H7BZZ2
H7BZR5
H7BZK6
H7BZK0
H7BZG6
H7BZD5
H7BYN4
H7BYD9
H7BY57
H7BXS4
H7BXI1
H7BXG7
H3BV68
H3BU86
H3BSW0
H3BRH0
H0YNQ8
H0YMT1
H0YLY0
H0YLE8
H0YIY3
H0YI09
H0YHE2
H0YG54
H0YCM7
H0YCJ4
H0YCG0
H0YBR0
H0YBJ4
H0YB78
H0YAR1
H0YAP9
H0YAB2
H0Y9Y4
H0Y9V7
H0Y8E4
H0Y8C9
H0Y867
H0Y7V5
H0Y7S3
H0Y7C1
H0Y781
H0Y6Z7
H0Y6C0
H0Y5Z6
H0Y5G7
H0Y547
H0Y3H2
H0Y390
G8JLD3
G8JL96
G5EA25
G5E994
G3XAP6
G3XAN4
G3XAG5
G3V4T7
G3V3M6
G3V3D1
G3V394
G3V1Q8
G3V186
G3V0E5
F8WCF6
F8WC54
F8WAR6
F8WAN1
F8W9X7
F8W9W0
F8W8N3
F8W8C2
F8W809
F8W7S5
F8W1F5
F8VZG5
F8VXJ7
F8VUJ3
F8VPD4
F6U236
F5H6Z0
F5H6X6
F5H6I0
F5H6E2
F5H4Q5
F5H4B6
F5H2B9
F5H284
F5H1H2
F5H0C8
F5H008
F5GZV7
F5GZS6
F5GZP6
F5GZ08
F5GYQ1
F2Z2E2
E9PRA5
E9PR17
E9PR06
E9PQW4
E9PPB3
E9PP55
E9PP16
E9PNN6
E9PNK6
E9PNJ4
E9PN41
E9PN19
E9PMR6
E9PMG1
E9PM19
E9PLV3
E9PLK3
E9PLA9
E9PKP7
E9PKE3
E9PK47
E9PK01
E9PJZ7
E9PIY1
E9PGM4
E9PGF6
E9PG71
E9PG40
E9PFT6
E9PFK9
E9PF05
E9PEY4
E9PDT6
E9PDQ5
E9PDF6
E9PCW1
E9PCN4
E9PCH6
E9PC87
E9PBW4
E9PAM4
E7EX44
E7EWV1
E7EW84
E7EW77
E7EW33
E7EVJ3
E7EVI4
E7EV99
E7EUT2
E7EUL7
E7EUC7
E7EU96
E7ETY4
E7ETU9
E7ESP9
E7ESD9
E7ES33
E7ES19
E7ERD7
E7ER77
E7ER68
E7EQR9
E7EQR8
E7EQB2
E7EPS8
E7EPM6
E7EPK0
E7EP60
E7ENZ3
E7ENJ6
E5RJ29
E5RHW4
E5RGY9
E2PU09
D6RHE3
D6RGG3
D6RGD1
D6RF48
D6RF35
D6RBD7
D6R9P2
D6R938
D3YTB1
D3DWX8
D3DTX6
C9JZR2
C9JXA2
C9JTE9
C9JQV3
C9JPM4
C9JJX6
C9JJN9
C9JIZ6
C9JHJ5
C9JEX3
C9JEJ2
C9JDE9
C9JA89
C9J975
C9J931
C9J8D4
C9J840
C9J6B6
C9J5X1
C9J5C3
C9J519
C9J1V9
C9J1E7
C9J164
C9J0H3
C9IZY8
B8ZZ38
B7ZMI3
B7ZKQ9
B7ZB24
B7ZAQ6
B7Z7P8
B7Z683
B7Z3R2
B5ME97
B5MD46
B5MCN0
B5MCI0
B5MCC5
B4DZ85
B4DY09
B4DTR1
B4DRN8
B4DR61
B4DLR8
B4DLP0
B4DKY1
B4DKB2
B4DIB3
B4DHB2
B4DEK9
B3KXX3
B1ANR0
B1AMS2
B1AMF0
B1ALU1
B1AHC9
B0QZ18
B0QYK0
A8MYV2
A8MXB9
A8MVZ6
A8MV23
A8MTJ3
A8MTC6
A8MT37
A8MQ02
A8K968
A8K878
A6PW57
A6NMY6
A6NMK8
A6NFQ9
A6NEC2
A6NCE7
A5PLN9
A5A3E0
A4QPH2
A4QPE4
A2A3P3
A2A3N6
A2A2V1
A1L157
A1A4S6
A0JP02
A0AVF1
A0AV02
A0A0J9YXC7
A0A0J9YX62
A0A0J9YW33
A0A0G2JQM1
A0A0G2JPA8
A0A0G2JP90
A0A0G2JMZ8
A0A0G2JMZ6
A0A0G2JLB3
A0A0D9SFK2
A0A0D9SFG6
A0A0D9SFB3
A0A0D9SEP3
A0A0C4DGY6
A0A0C4DGX4
A0A0C4DGL1
A0A0C4DGH3
A0A0C4DGE7
A0A0C4DFW8
A0A0C4DFT3
A0A0C4DFM8
A0A0C4DFM1
A0A0B4J2A2
A0A0A6YYG5
A0A0A0MTS2
A0A0A0MTH3
A0A0A0MT38
A0A0A0MSX3
A0A0A0MST8
A0A0A0MSQ0
A0A0A0MSL1
A0A0A0MS52
A0A0A0MS51
A0A0A0MRW0
A0A0A0MRU0
A0A0A0MRP1
A0A0A0MRM8
A0A0A0MRJ0
A0A0A0MRH6
A0A0A0MRE1
A0A0A0MQR8
A0A087X2I1
A0A087X232
A0A087X209
A0A087X208
A0A087X106
A0A087X0X3
A0A087X0S5
A0A087X0K9
A0A087X054
A0A087X027
A0A087WZU2
A0A087WZA1
A0A087WYY3
A0A087WYT3
A0A087WYL5
A0A087WXP3
A0A087WXM8
A0A087WXL6
A0A087WX41
A0A087WWU8
A0A087WW77
A0A087WW43
A0A087WVF7
A0A087WVF4
A0A087WVA8
A0A087WUZ6
A0A087WUW9
A0A087WUT6
A0A087WUM2
A0A087WU02
A0A087WTT1
A0A087WT12
A0A087WSV8
A0A075B7D9
A0A075B767
A0A075B759
A0A075B754
